# Genomic signatures distinguish isolates of *Salmonella* Typhimurium from humans and livestock

**DOI:** 10.64898/2026.11.05.764597

**Authors:** Giovanni Merici, Erika Scaltriti, Stefano Pongolini, Martina Tambassi

## Abstract

*Salmonella enterica* serovar Typhimurium is a major cause of human salmonellosis and livestock represent an important reservoir for human infection through the food chain. However, it remains unclear whether isolates recovered from human disease reflect the broader livestock population or constitute a subset of livestock-associated isolates characterized by specific genetic features.

Here, we analysed 1,398 *S.* Typhimurium genomes from human, poultry, bovine and swine isolates to evaluate whether isolates associated with human disease can be distinguished from those circulating in livestock and to identify the genetic features underlying this discrimination.

Whole-genome multilocus sequence typing profiles were converted into a gene presence/absence matrix and analysed using four machine-learning algorithms, which showed high and consistent discriminatory performance. Model performance was influenced by the phylogenetic structure of the population and by the variable distribution of human- and livestock- associated isolates across lineages of sequence type (ST) 19, the most prevalent S. Typhimurium ST. Nevertheless, within ST19, 97 genes were significantly enriched and 36 were significantly depleted in human-associated genomes relative to genomes from each of the three livestock sources.

Human-enriched genes included 14 genes required for biosynthesis of the lipopolysaccharide core, the O-antigen, the T1 antigen, and six virulence factors. These genes were consistently absent from livestock-associated genomes across ST19 lineages. Conversely, human-depleted genes included the galactitol utilisation cluster and five virulence genes, which are predominantly absent in specific ST19 lineages. Overall, our findings support the existence of host-associated genomic signatures that distinguish isolates associated with human disease from those sampled from the livestock reservoir.

**Data Summary:** This study analysed publicly available *Salmonella* Typhimurium genomes; no new sequencing data were generated. Genome assemblies, associated metadata and whole-genome multilocus sequence typing (wgMLST) allelic profiles were retrieved from EnteroBase (https://enterobase.warwick.ac.uk). The final dataset comprised 1,398 genomes, as detailed in Table S1. Custom analysis scripts, input datasets, intermediate files and analysis outputs are available in the GitHub repository (https://github.com/GiovanniMerici/Typhimurium_Human_vs_Animal). These include the train/test split membership, selected model hyperparameters and per-split SHAP matrices. Software versions and analysis parameters are described in the Methods.

**Impact statement:** *Salmonella enterica* serovar Typhimurium is among the leading causes of human salmonellosis, with livestock representing important reservoirs of infection. Genomic studies have primarily focused on identifying the animal reservoirs associated with human clinical isolates, while whether these isolates represent the broader bacterial populations circulating in livestock or a genetically distinguishable subset remains comparatively underexplored. Using 1,398 genomes and four machine-learning models, we demonstrate that human-associated isolates can be distinguished from poultry, bovine, and pig isolates with high accuracy and reproducibility. Although phylogenetic structure contributed to the classification, we were able to identify specific genes significantly enriched and depleted in human-associated genomes relative to genomes from each of the three livestock sources within the most prevalent S. Typhimurium ST. Importantly, these genomic differences were biologically coherent, rather than scattered across unrelated loci, involving genes associated with surface-antigen biosynthesis and virulence. These findings extend genomic source-attribution approaches by showing that human clinical isolates represent a distinguishable subset of livestock-associated *S*. Typhimurium populations. This distinction provides a complementary perspective for interpreting genomic surveillance data and highlights the potential relevance of host-associated genomic variation for understanding the relationship between livestock reservoirs and human infection.
