## Supplementary Table S4 for "Genomic signatures distinguish isolates of *Salmonella* Typhimurium from humans and livestock"

### Sheet: ST2072
Table S4. Human-enriched and human-depleted loci in ST2072. The three loci whose frequency differed significantly between the human- and animal-derived genomes of ST2072 (9 human, 5 animal genomes), all classified as human-enriched.
wgMLST locus	Fisher's exact test p-value	gene frequency in human genomes	gene frequency in animal genomes	delta frequency	class	Enterobase annotation	Baktfold annotation	eggNOG-mapper annotation	locus tag LT2	gene name LT2	locus tag SL1344	gene name SL1344
STMMW_27131	0.0274725	1	0.4	0.6	human-enriched	putative ATPase	Retron Vc95 putative ATPase	AAA ATPase domain	STM2746	\	SL1344_2730	\
STMMW_21181	0.0274725	1	0.4	0.6	human-enriched	O antigen biosynthesis abequosyltransferase RfbV	Abequosyltransferase RfbV	Glycosyl transferase family 2	STM2087	rfbV	SL1344_2064	\
STMMW_21191	0.0274725	1	0.4	0.6	human-enriched	putative O-antigen transporter	Putative O-antigen transporter	May be involved in the translocation process of the nascent O-polysaccharide molecules and or its ligation to lipid A core units	STM2088	rfbX	SL1344_2065	\

### Sheet: ST34
Table S4. Human-enriched and human-depleted loci in ST34. The nine loci whose frequency differed significantly between the human- and animal-derived genomes of ST34 (7 human, 10 animal genomes), of which three were classified as human-enriched and six as human-depleted. Columns give the p-value of Fisher's exact test, the gene frequency in human- and in animal-derived genomes and their difference…
wgMLST locus	Fisher's exact test p-value	gene frequency in human genomes	gene frequency in animal genomes	delta frequency	class	Enterobase annotation	Baktfold annotation	eggNOG-mapper annotation	locus tag LT2	gene name LT2	locus tag SL1344	gene name SL1344	info
SLT-BT0321	0.0345023	1	0.4	0.6	human-enriched	replication protein C	Replication protein RepA	Replication protein C (RepC)	\	\	\	\
SLT-BT0331	0.0441176	1	0.5	0.5	human-enriched	sulfonamide-resistant dihydropteroate synthase Sul2	Dihydropteroate synthase type-2	Catalyzes the condensation of para-aminobenzoate (pABA) with 6-hydroxymethyl-7,8-dihydropterin diphosphate (DHPt-PP) to form 7,8-dihydropteroate (H2Pte), the immediate precursor of folate derivatives	\	\	\	\
SLT-BT0541	0.0345023	1	0.4	0.6	human-enriched	class A broad-spectrum beta-lactamase TEM-1	Beta-lactamase TEM	Beta-lactamase	\	\	\	\
HCM1.161	0.0441176	0	0.5	-0.5	human-depleted	transposase	EAL domain-containing protein	Domain of unknown function (DUF3330)	\	\	\	\
STMMW_25301	0.0147059	0.428571	1	-0.571429	human-depleted	host colonisation factor (ShdA)	hypothetical protein	Autotransporter beta-domain	STM2513	shdA	SL1344_2474	shdA
STMMW_26381	0.0441176	0	0.5	-0.5	human-depleted	gifsy-2 prophage protein, partial	DUF1367 domain-containing protein	Protein of unknown function (DUF1367)	STM2620	\	SL1344_2582	\	Gifsy-1 prophage
STMMW_32941	0.0497738	0.142857	0.7	-0.557143	human-depleted	Transposase for insertion sequence element IS200	Transposase for insertion sequence element IS200	pct identical to residues 1 to 152 of 152 from SwissProt.40 sp Q57334 T200_SALTY Transposase for insertion sequence element IS200	STM1957	tnpA2	SL1344_1746	tnpA 1a
STMMW_33501	0.0147059	0.428571	1	-0.571429	human-depleted	oxaloacetate decarboxylase subunit beta	Oxaloacetate decarboxylase beta chain 2	Catalyzes the formation of pyruvate from oxaloacetate	STM3351	oadB	SL1344_3323	oadB2
STMMW_40421	0.0497738	0.142857	0.7	-0.557143	human-depleted	autoinducer	Autoinducer 2-binding protein LsrB	Periplasmic binding protein domain	STM4077	yneA	SL1344_4026	yneA

### Sheet: ST19
Table S4. Human-enriched and human-depleted loci in ST19. The 133 loci whose frequency differed significantly between human-derived genomes and each of the three animal sources considered separately (97 human-enriched, 36 human-depleted). For each animal source — bovine, poultry and swine — the adjusted p-value of Fisher's exact test, the gene frequency in human- and in animal-derived genomes and…
	bovine				poultry				swine
wgMLST locus	Fisher's exact test adjusted p-value	gene frequency in human genomes	gene frequency in animal genomes	delta frequency	Fisher's exact test adjusted p-value	gene frequency in human genomes	gene frequency in animal genomes	delta frequency	Fisher's exact test adjusted p-value	gene frequency in human genomes	gene frequency in animal genomes	delta frequency	mean delta frequency	class	Enterobase annotation	Baktfold annotation	eggNOG-mapper annotation	locus tag LT2	gene name LT2	locus tag SL1344	gene name SL1344	info
epsilon34_gp15	4.91581e-09	0.16129	0.0221239	0.139166	3.83736e-13	0.16129	0.004329	0.156961	2.30809e-10	0.16129	0.00995025	0.15134	0.149156	human-enriched	hypothetical protein	PEGA domain-containing protein	-	\	\	\	\
epsilon34_gp63	6.60848e-07	0.342954	0.163717	0.179237	3.20025e-28	0.342954	0.017316	0.325638	2.49963e-11	0.342954	0.104478	0.238477	0.247784	human-enriched	epsilon34 gp6	hypothetical protein		\	\	\	\
F482_gp70	3.33037e-08	0.169779	0.0309735	0.138806	9.30065e-13	0.169779	0.00865801	0.161121	2.85092e-09	0.169779	0.0199005	0.149879	0.149935	human-enriched	hypothetical protein	hypothetical protein		\	\	\	\
NCTC7297_03583	0.00329193	0.0373514	0	0.0373514	0.00325956	0.0373514	0	0.0373514	0.0063538	0.0373514	0	0.0373514	0.0373514	human-enriched	hypothetical protein	hypothetical protein	-	\	\	\	\
SAL_DA1532AA_00600	8.66565e-05	0.0560272	0	0.0560272	8.84933e-05	0.0560272	0	0.0560272	0.000329245	0.0560272	0	0.0560272	0.0560272	human-enriched	transporter	Pre-cleavage Structure of the Autotransporter EspP - N1023D mutant	outer membrane autotransporter barrel domain protein	\	\	\	\
SAL_DA6967AA_02138	0.04611	0.049236	0.0132743	0.0359617	0.00219287	0.049236	0.004329	0.044907	0.031991	0.049236	0.00995025	0.0392857	0.0400515	human-enriched	hypothetical protein	hypothetical protein		\	\	\	\
SAL_DA8805AA_00057	0.0261967	0.0271647	0	0.0271647	0.0261763	0.0271647	0	0.0271647	0.04947	0.0271647	0	0.0271647	0.0271647	human-enriched	hypothetical protein	43 kDa relaxation protein	MobA/MobL family	\	\	\	\
SAL_EA0515AA_04658	0.0155571	0.0288625	0	0.0288625	0.0151121	0.0288625	0	0.0288625	0.0288892	0.0288625	0	0.0288625	0.0288625	human-enriched	MobC mobilization protein	Conjugal transfer protein TraD	Conjugal transfer protein TraD	\	\	\	\
SARI_RS12355	0.0005912	0.4618	0.318584	0.143216	6.77171e-15	0.4618	0.17316	0.288639	7.92556e-10	0.4618	0.21393	0.247869	0.226575	human-enriched	phage protein	hypothetical protein		\	\	\	\
SCH_RS01960	5.01473e-06	0.185059	0.0575221	0.127537	0.000289962	0.185059	0.0779221	0.107137	1.99189e-10	0.185059	0.0199005	0.165159	0.133278	human-enriched	hypothetical protein	hypothetical protein		\	\	\	\
SEEA1592_RS06280	7.39e-07	0.0780985	0	0.0780985	8.79299e-06	0.0780985	0.004329	0.0737695	4.95881e-06	0.0780985	0	0.0780985	0.0766555	human-enriched	hypothetical protein	hypothetical protein		\	\	\	\
SEEN425_RS01960	0.00016567	0.186757	0.0752212	0.111536	1.63146e-14	0.186757	0.00865801	0.178099	1.43364e-11	0.186757	0.0149254	0.171832	0.153822	human-enriched	phage integrase	Prophage integrase IntE	Pfam:Phage_integ_N	\	\	\	\
SEHA_RS02360	0.0146372	0.365025	0.261062	0.103964	5.78064e-17	0.365025	0.0865801	0.278445	1.36498e-12	0.365025	0.109453	0.255573	0.212661	human-enriched	peptidase S24	HTH-type transcriptional regulator for conjugative element R391		\	\	\	\
SEHA_RS02530	0.00546665	0.134126	0.0575221	0.0766035	1.10011e-10	0.134126	0.004329	0.129797	1.24234e-06	0.134126	0.0199005	0.114225	0.106875	human-enriched	Regulatory protein mnt	hypothetical protein	Arc-like DNA binding domain	\	\	\	\
SEN_RS10150	3.56398e-06	0.0967742	0.00884956	0.0879246	1.51124e-08	0.0967742	0	0.0967742	0.000115287	0.0967742	0.0149254	0.0818488	0.0888492	human-enriched	hypothetical protein	hypothetical protein	PerC transcriptional activator	\	\	\	\
SEN_RS10155	3.56398e-06	0.0967742	0.00884956	0.0879246	1.51124e-08	0.0967742	0	0.0967742	0.000115287	0.0967742	0.0149254	0.0818488	0.0888492	human-enriched	phage protein, partial	hypothetical protein	Helix-turn-helix domain	\	\	\	\
SEN_RS10220	0.00654122	0.305603	0.199115	0.106488	2.33626e-25	0.305603	0.012987	0.292616	7.03089e-09	0.305603	0.104478	0.201125	0.200076	human-enriched	bacteriophage P22, Eaf protein	Eaf protein		\	\	\	\
SESA_RS03880	9.7985e-06	0.089983	0.00884956	0.0811335	4.57375e-08	0.089983	0	0.089983	3.50992e-07	0.089983	0	0.089983	0.0870332	human-enriched	primosomal replication protein PriB/PriC domain protein, partial	Prophage protein	-	no annotation	\	\	\
SG_RS06035	0.00329193	0.0373514	0	0.0373514	0.00325956	0.0373514	0	0.0373514	0.0063538	0.0373514	0	0.0373514	0.0373514	human-enriched	hypothetical protein	ACT domain	-	\	\	\	\
SNSL254_RS06525	8.7067e-22	0.27674	0.0132743	0.263466	2.4436e-22	0.27674	0.012987	0.263753	1.03534e-23	0.27674	0	0.27674	0.267986	human-enriched	phage lysozyme	putative prophage lysozyme	Corresponds to locus_tag	\	\	\	\
SPA_RS12100	1.96367e-08	0.171477	0.0309735	0.140504	5.15269e-13	0.171477	0.00865801	0.162819	1.74978e-09	0.171477	0.0199005	0.151577	0.151633	human-enriched	DNA-binding protein	KilA domain-containing protein		\	\	\	\
SPA_RS12120	2.11364e-05	0.317487	0.163717	0.15377	4.39352e-06	0.317487	0.155844	0.161643	1.53942e-09	0.317487	0.104478	0.21301	0.176141	human-enriched	antitermination protein Q	Prophage antitermination Q-like protein QuuQ		\	\	\	\
SPA_RS12135	0.00112823	0.27674	0.159292	0.117448	0.00241011	0.27674	0.164502	0.112238	1.72302e-05	0.27674	0.124378	0.152362	0.127349	human-enriched	phage protein	Putative nuclease YbcO		\	\	\	\
SPA_RS12140	9.37978e-11	0.151104	0.00884956	0.142254	4.84259e-11	0.151104	0.00865801	0.142446	1.13057e-09	0.151104	0.00995025	0.141153	0.141951	human-enriched	hypothetical protein	hypothetical protein		\	\	\	\
SPA_RS12180	8.59221e-09	0.159593	0.0221239	0.137469	9.38275e-12	0.159593	0.00865801	0.150935	2.21997e-10	0.159593	0.00995025	0.149642	0.146015	human-enriched	helicase	Replicative DNA helicase DnaB		\	\	\	\
SPA_RS12185	8.59221e-09	0.159593	0.0221239	0.137469	9.38275e-12	0.159593	0.00865801	0.150935	2.21997e-10	0.159593	0.00995025	0.149642	0.146015	human-enriched	DNA replication	Phage-like element PBSX protein XkdB		\	\	\	\
SPAB_RS09240	3.46775e-14	0.198642	0.0132743	0.185367	1.43886e-15	0.198642	0.00865801	0.189984	2.29768e-16	0.198642	0	0.198642	0.191331	human-enriched	prophage protein, partial	Eaa protein	nuclear chromosome segregation	\	\	\	\
SPAB_RS09245	2.38383e-20	0.273345	0.0176991	0.255646	2.85099e-23	0.273345	0.00865801	0.264687	7.19718e-22	0.273345	0.00497512	0.26837	0.262901	human-enriched	excisionase	Prophage excisionase-like protein	DNA recombination	\	\	\	\
SPAB_RS09250	4.27342e-20	0.271647	0.0176991	0.253948	5.08217e-23	0.271647	0.00865801	0.262989	1.26108e-21	0.271647	0.00497512	0.266672	0.261203	human-enriched	prophage lambda integrase	Prophage integrase IntE	Belongs to the 'phage' integrase family	\	\	\	\
ST64Tp32	5.14315e-11	0.152801	0.00884956	0.143952	2.7308e-11	0.152801	0.00865801	0.144143	5.76319e-11	0.152801	0.00497512	0.147826	0.145307	human-enriched	Orf-86	hypothetical protein		\	\	\	\
STM0909	9.7985e-06	0.089983	0.00884956	0.0811335	4.57375e-08	0.089983	0	0.089983	3.50992e-07	0.089983	0	0.089983	0.0870332	human-enriched	phage terminase small subunit	Prophage DNA-packing protein NohA	Protein of unknown function (DUF1441)	STM0909	\	\	\
STM14_RS06845	3.44892e-13	0.188455	0.0132743	0.175181	1.58107e-14	0.188455	0.00865801	0.179797	1.44094e-15	0.188455	0	0.188455	0.181144	human-enriched	hypothetical protein	hypothetical protein		\	\	\	\
STM14_RS06850	3.44892e-13	0.188455	0.0132743	0.175181	1.58107e-14	0.188455	0.00865801	0.179797	1.44094e-15	0.188455	0	0.188455	0.181144	human-enriched	conserved hypothetical protein	DUF2441 domain-containing protein	-	\	\	\	\
STM2238	0.00200946	0.991511	0.951327	0.0401836	6.40796e-11	0.991511	0.883117	0.108394	2.7775e-08	0.991511	0.900498	0.0910135	0.0798638	human-enriched	NTPase	Phage T7 exclusion protein	PFAM KAP P-loop domain protein	STM2238	\	SL1344_2214	\
STMMW_01051	1.94705e-13	0.996604	0.880531	0.116073	4.12995e-20	0.996604	0.831169	0.165436	1.66433e-14	0.996604	0.865672	0.130933	0.137481	human-enriched	putative inner membrane protein	hypothetical protein		STM0099	\	no annotation	\
STMMW_01651	0.000308331	0.979626	0.915929	0.0636973	4.43745e-07	0.979626	0.887446	0.0921806	0.000135	0.979626	0.910448	0.0691787	0.0750189	human-enriched	HNH endonuclease	HNH domain-containing protein	restriction endonuclease	STM0159	\	SL1344_0160	\
STMMW_02961	0.0319767	0.859083	0.783186	0.0758974	0.000279439	0.859083	0.74026	0.118823	3.58091e-39	0.859083	0.363184	0.495899	0.230207	human-enriched	type IV secretion protein Rhs	Double-stranded DNA deaminase toxin A	RHS protein	STM0291	\	\	\
STMMW_02991	0.000262954	0.996604	0.955752	0.0408522	0.00820816	0.996604	0.969697	0.0269074	0.0406478	0.996604	0.975124	0.02148	0.0297466	human-enriched	hypothetical protein	hypothetical protein	-	STM0293	\	SL1344_0288	sciX
STMMW_03481	0.00203511	0.040747	0	0.040747	0.00209099	0.040747	0	0.040747	0.00386592	0.040747	0	0.040747	0.040747	human-enriched	lambda Phage CIII	hypothetical protein		\	\	\	\
STMMW_03501	0.00329193	0.0373514	0	0.0373514	0.00325956	0.0373514	0	0.0373514	0.0063538	0.0373514	0	0.0373514	0.0373514	human-enriched	BTP1 predicted prophage protein	hypothetical protein		\	\	\	\
STMMW_03601	3.01734e-11	0.156197	0.00884956	0.147347	1.56696e-11	0.156197	0.00865801	0.147539	3.27268e-11	0.156197	0.00497512	0.151222	0.148703	human-enriched	putative phage protein	hypothetical protein		\	\	\	\
STMMW_03602	3.01734e-11	0.156197	0.00884956	0.147347	1.56696e-11	0.156197	0.00865801	0.147539	3.27268e-11	0.156197	0.00497512	0.151222	0.148703	human-enriched	predicted prophage protein	hypothetical protein		\	\	\	\
STMMW_06231	1.66187e-07	0.988115	0.902655	0.0854606	2.95409e-09	0.988115	0.887446	0.10067	6.3394e-11	0.988115	0.865672	0.122444	0.102858	human-enriched	putative membrane protein	Lipid A galacturonosyltransferase RgtD	-	STM0557	\	SL1344_0547	\	SPI-16
STMMW_07791	1.69999e-10	1	0.920354	0.079646	7.62823e-14	1	0.896104	0.103896	2.3843e-14	1	0.885572	0.114428	0.0993233	human-enriched	O-antigen export system permease rfbA	O-antigen export system permease protein RfbD	PFAM ABC-2 type transporter	STM0722	\	SL1344_0704	\	T1 antigen
STMMW_07801	0.00695365	0.994907	0.964602	0.0303049	1.27019e-05	0.994907	0.939394	0.0555127	0.0012175	0.994907	0.955224	0.0396827	0.0418334	human-enriched	polysaccharide export ABC transporter ATP-binding protein, partial	O-antigen export system ATP-binding protein RfbE	ATPases associated with a variety of cellular activities	STM0723	\	SL1344_0705	\	T1 antigen
STMMW_07811	1.06461e-24	0.935484	0.628319	0.307165	2.6658e-28	0.935484	0.601732	0.333752	9.48215e-28	0.935484	0.587065	0.348419	0.329779	human-enriched	glycosyltransferase cell wall biogenesis	Galactofuranosyltransferase GlfT2	Glycosyltransferase like family 2	STM0724	\	SL1344_0706	\	T1 antigen
STMMW_07821	6.49319e-19	0.974533	0.765487	0.209046	3.85975e-33	0.974533	0.658009	0.316524	3.24474e-25	0.974533	0.701493	0.273041	0.266204	human-enriched	glycosyl transferase	Uncharacterized glycosyltransferase alr2836	Glycosyl transferase, family 2	STM0725	\	SL1344_0707	\	T1 antigen
STMMW_07831	2.73304e-13	0.979626	0.827434	0.152193	8.75028e-26	0.979626	0.727273	0.252354	7.21786e-16	0.979626	0.79602	0.183607	0.196051	human-enriched	putative glycosyl transferase	Drimenol cyclase drtB	Hydrolase	STM0726	\	SL1344_0708	\	T1 antigen
STMMW_09831	9.75695e-05	0.994907	0.946903	0.048004	4.09846e-06	0.994907	0.935065	0.0598417	1.08956e-05	0.994907	0.935323	0.0595832	0.0558096	human-enriched	pathogenicity island 1 protein SopD2	Secreted effector protein sopD2	Salmonella outer protein D	STM0972	\	SL1344_0909	sopD2
STMMW_12891	3.99582e-07	0.998302	0.938053	0.0602491	0.0237971	0.998302	0.978355	0.0199472	0.0146401	0.998302	0.975124	0.0231778	0.0344581	human-enriched	diguanylate cylase	putative diguanylate cyclase DgcJ	Gammaproteobacterial periplasmic sensor domain	STM1283	yeaJ	SL1344_1218	yeaJ
STMMW_13391	5.60903e-08	0.986418	0.893805	0.0926123	1.01125e-14	0.986418	0.835498	0.15092	4.31897e-13	0.986418	0.840796	0.145622	0.129718	human-enriched	O-antigen polymerase	O-antigen polymerase	-	STM1332	rfc	SL1344_1266	rfc	Biosynthesis and assembly of O-antigen
STMMW_13971	0.00697617	0.998302	0.973451	0.0248509	0.000225461	0.998302	0.961039	0.0372632	0.00119888	0.998302	0.965174	0.0331281	0.0317474	human-enriched	hybrid sensor histidine kinase/response regulator	Sensor histidine kinase SsrA	HAMP (Histidine kinases, Adenylyl cyclases, Methyl binding proteins, Phosphatases) domain	STM1392	ssrA	SL1344_1326	ssrA	SPI-2
STMMW_16251	2.15059e-06	0.979626	0.893805	0.0858212	0.0189809	0.979626	0.939394	0.0402325	0.00586669	0.979626	0.930348	0.0492782	0.058444	human-enriched	membrane protein	Protein TfpB	-	STM1630	\	SL1344_1560	\
STMMW_20061	9.81143e-07	0.544992	0.345133	0.199859	2.94399e-22	0.544992	0.177489	0.367502	3.22593e-21	0.544992	0.169154	0.375837	0.314399	human-enriched	phage protein	hypothetical protein	-	\	\	SL1344_1953	\	Bacteriophage SLP203
STMMW_20101	9.85911e-09	0.590832	0.358407	0.232425	1.7518e-11	0.590832	0.324675	0.266157	1.04567e-21	0.590832	0.20398	0.386852	0.295144	human-enriched	phage encoded lysozyme	Glycosyl hydrolase family 19 domain-containing protein HI-1415		STM0907	\	SL1344_1956	\	Bacteriophage SLP203
STMMW_20111	1.07916e-07	0.570458	0.353982	0.216476	4.78496e-25	0.570458	0.177489	0.392969	8.73736e-24	0.570458	0.169154	0.401304	0.336917	human-enriched	holin	Phage holin, lambda family		STM0906	\	SL1344_1957	\	Bacteriophage SLP203
STMMW_20121	9.81143e-07	0.544992	0.345133	0.199859	2.94399e-22	0.544992	0.177489	0.367502	3.22593e-21	0.544992	0.169154	0.375837	0.314399	human-enriched	phage protein, partial	hypothetical protein	-	\	\	no annotation	\	Bacteriophage SLP203
STMMW_20131	6.20735e-07	0.544992	0.340708	0.204284	2.94399e-22	0.544992	0.177489	0.367502	3.22593e-21	0.544992	0.169154	0.375837	0.315874	human-enriched	sb50	hypothetical protein	-	\	\	SL1344_1958	\	Bacteriophage SLP203
STMMW_20141	1.44183e-06	0.543294	0.345133	0.198161	3.42234e-22	0.543294	0.177489	0.365805	6.27334e-21	0.543294	0.169154	0.374139	0.312702	human-enriched	Sb49	hypothetical protein		\	\	SL1344_1959	\	Bacteriophage SLP203
STMMW_20171	5.03099e-06	0.555178	0.367257	0.187922	7.41142e-23	0.555178	0.181818	0.37336	9.85149e-15	0.555178	0.238806	0.316372	0.292551	human-enriched	predicted bacteriophage protein	KilA-N domain-containing protein		\	\	SL1344_1961	\	Bacteriophage SLP203
STMMW_20191	1.29583e-06	0.764007	0.579646	0.184361	5.25373e-18	0.764007	0.437229	0.326777	3.76316e-07	0.764007	0.562189	0.201818	0.237652	human-enriched	DNA methyl transferase	Putative methyltransferase YfdM	DNA N-6-adenine-methyltransferase (Dam)	\	\	SL1344_1962	\	Bacteriophage SLP203
STMMW_20212	0.00104146	0.75382	0.623894	0.129926	1.82515e-16	0.75382	0.441558	0.312262	0.0132082	0.75382	0.646766	0.107054	0.183081	human-enriched	predicted phage protein	hypothetical protein	-	\	\	no annotation	\	Bacteriophage SLP203
STMMW_20221	0.00224758	0.718166	0.59292	0.125246	9.3842e-13	0.718166	0.441558	0.276608	5.12243e-07	0.718166	0.512438	0.205729	0.202528	human-enriched	peptidase	SPbeta prophage-derived putative antirepressor protein YoqD	Phage regulatory protein, Rha family	\	\	SL1344_1965	\	Bacteriophage SLP203
STMMW_20241	2.82396e-09	0.835314	0.628319	0.206996	1.39733e-27	0.835314	0.441558	0.393756	0.0193531	0.835314	0.746269	0.0890454	0.229932	human-enriched	transcriptional regulator	Uncharacterized HTH-type transcriptional regulator HI_1476		\	\	SL1344_1967	\	Bacteriophage SLP203
STMMW_20281	9.81143e-07	0.544992	0.345133	0.199859	8.22224e-22	0.544992	0.181818	0.363173	3.22593e-21	0.544992	0.169154	0.375837	0.312956	human-enriched	Sb34	Prophage protein		\	\	no annotation	\	Bacteriophage SLP203
STMMW_20291	6.37948e-07	0.548387	0.345133	0.203254	1.34828e-22	0.548387	0.177489	0.370898	1.46561e-21	0.548387	0.169154	0.379233	0.317795	human-enriched	phage protein, partial	hypothetical protein		\	\	SL1344_1971	\	Bacteriophage SLP203
STMMW_20311	1.46355e-06	0.551783	0.353982	0.1978	6.15087e-23	0.551783	0.177489	0.374294	6.60993e-22	0.551783	0.169154	0.382628	0.318241	human-enriched	valyl-tRNA synthetase	Eaa protein	nuclear chromosome segregation	\	\	SL1344_1973	\	Bacteriophage SLP203
STMMW_21161	1.21373e-05	0.991511	0.929204	0.0623075	5.22356e-13	0.991511	0.865801	0.12571	8.10488e-09	0.991511	0.895522	0.0959886	0.0946688	human-enriched	O antigen biosynthesis rhamnosyltransferase RfbN	O-antigen chain rhamnosyltransferase RfbN	Glycosyl transferase family group 2	STM2085	rfbN	SL1344_2062	rfbN	Biosynthesis and assembly of O-antigen
STMMW_21171	2.31187e-16	0.971138	0.778761	0.192376	9.63608e-28	0.971138	0.688312	0.282826	1.74426e-26	0.971138	0.681592	0.289545	0.254916	human-enriched	glycosyl transferase family 1	O-antigen chain mannosyltransferase RfbU	Glycosyl transferases group 1	STM2086	rfbU	SL1344_2063	rfbU	Biosynthesis and assembly of O-antigen
STMMW_21181	7.54682e-24	0.976231	0.730088	0.246142	2.7433e-45	0.976231	0.580087	0.396144	3.72989e-32	0.976231	0.651741	0.32449	0.322259	human-enriched	O antigen biosynthesis abequosyltransferase RfbV	Abequosyltransferase RfbV	Glycosyl transferase family 2	STM2087	rfbV	SL1344_2064	rfbV	Biosynthesis and assembly of O-antigen
STMMW_21191	2.271e-24	0.974533	0.721239	0.253294	3.02309e-41	0.974533	0.601732	0.372802	3.32962e-30	0.974533	0.661692	0.312842	0.312979	human-enriched	putative O-antigen transporter	Putative O-antigen transporter	May be involved in the translocation process of the nascent O-polysaccharide molecules and or its ligation to lipid A core units	STM2088	rfbX	SL1344_2065	rfbX	Biosynthesis and assembly of O-antigen
STMMW_21201	8.71436e-15	0.994907	0.862832	0.132075	3.07023e-20	0.994907	0.822511	0.172396	3.28514e-14	0.994907	0.860697	0.13421	0.146227	human-enriched	CDP-abequose synthase	CDP-abequose synthase	NAD dependent epimerase dehydratase family	STM2089	rfbJ	SL1344_2066	rfbJ	Biosynthesis and assembly of O-antigen
STMMW_22991	8.28559e-05	0.988115	0.929204	0.0589119	1.44594e-05	0.988115	0.922078	0.0660375	0.000197557	0.988115	0.930348	0.0577672	0.0609055	human-enriched	Transcriptional regulator GntR family	Uncharacterized HTH-type transcriptional regulator YdhC	FCD	STM2275	\	SL1344_2244	\
STMMW_27131	7.36517e-19	0.872666	0.570796	0.301869	7.81963e-32	0.872666	0.463203	0.409462	1.64826e-57	0.872666	0.263682	0.608984	0.440105	human-enriched	putative ATPase	Retron Vc95 putative ATPase	AAA ATPase domain	STM2746	\	SL1344_2730	\
STMMW_27141	6.94658e-05	0.95416	0.862832	0.0913277	2.04086e-11	0.95416	0.787879	0.166281	1.57288e-08	0.95416	0.810945	0.143214	0.133608	human-enriched	putative cytoplasmic protein	hypothetical protein	Protein of unknown function (DUF4435)	STM2747	\	SL1344_2731	\
STMMW_27291	3.54514e-22	0.976231	0.743363	0.232868	3.59142e-38	0.976231	0.627706	0.348525	1.10817e-27	0.976231	0.686567	0.289664	0.290352	human-enriched	membrane protein	hypothetical protein	-	STM2761	\	SL1344_2745	\
STMMW_27301	4.52817e-15	0.993209	0.853982	0.139227	5.98507e-24	0.993209	0.787879	0.20533	2.21351e-16	0.993209	0.835821	0.157388	0.167315	human-enriched	putative inner membrane protein	hypothetical protein	-	STM2762	\	SL1344_2746	\
STMMW_37041	1.66187e-07	0.988115	0.902655	0.0854606	3.16222e-11	0.988115	0.87013	0.117986	8.73458e-07	0.988115	0.905473	0.0826428	0.095363	human-enriched	3-deoxy-D-manno-oct-2-ulosonate III transferase WaaZ	putative 3-deoxy-manno-octulosonic acid transferase	lipopolysaccharide core region biosynthetic process	STM3715	rfaZ	SL1344_3681	waaZ	Biosynthesis and assembly of the lipopolysaccharide (LPS) core
STMMW_37051	1.98203e-09	0.988115	0.884956	0.10316	4.6648e-18	0.988115	0.813853	0.174263	2.79181e-07	0.988115	0.900498	0.0876179	0.12168	human-enriched	LPS core heptose(II) kinase RfaY	Lipopolysaccharide core heptose(II) kinase WaaY	Lipopolysaccharide core biosynthesis protein (WaaY)	STM3716	rfaY	SL1344_3682	rfaY	Biosynthesis and assembly of the lipopolysaccharide (LPS) core
STMMW_37061	8.01761e-05	0.96944	0.889381	0.0800592	1.35887e-09	0.96944	0.839827	0.129613	6.28332e-05	0.96944	0.885572	0.0838676	0.0978466	human-enriched	lipopolysaccharide alpha-1,3-glucosyltransferase WaaO	Lipopolysaccharide 1,2-glucosyltransferase	Glycosyl transferase family 8	STM3717	rfaJ	SL1344_3683	rfaJ	Biosynthesis and assembly of the lipopolysaccharide (LPS) core
STMMW_38301	1.68002e-16	0.98472	0.814159	0.170561	1.54457e-28	0.98472	0.722944	0.261776	1.56166e-20	0.98472	0.771144	0.213576	0.215304	human-enriched	putative inner membrane protein	Retron Ec73 putative ribosyltransferase/DNA-binding protein	Transcriptional regulator	STM3845	\	SL1344_3812	\
STMMW_38311	1.16556e-05	0.993209	0.933628	0.0595805	1.61251e-06	0.993209	0.926407	0.0668019	7.16179e-09	0.993209	0.900498	0.0927113	0.0730312	human-enriched	RNA-directed DNA polymerase	Retron Vc95 reverse transcriptase	reverse transcriptase	STM3846	\	SL1344_3813	\
STMMW_39121	0.00519717	0.991511	0.955752	0.0357588	8.56421e-17	0.991511	0.835498	0.156013	0.0178143	0.991511	0.960199	0.031312	0.0743614	human-enriched	membrane protein	Inner membrane protein	-	STM3941	\	SL1344_3896	\
STMMW_41081	1.46022e-06	0.967742	0.867257	0.100485	4.27932e-10	0.967742	0.831169	0.136573	2.39897e-06	0.967742	0.865672	0.10207	0.113043	human-enriched	putative inner membrane protein	hypothetical protein		STM4155	\	SL1344_4094	\
STMMW_41091	2.34186e-10	0.983022	0.862832	0.12019	1.45429e-13	0.983022	0.835498	0.147524	1.70213e-11	0.983022	0.845771	0.137251	0.134988	human-enriched	cytoplasmic protein	hypothetical protein	-	STM4156	\	SL1344_4095	\
STMMW_41101	0.0326906	0.974533	0.933628	0.0409048	6.93155e-06	0.974533	0.887446	0.0870872	0.000899641	0.974533	0.910448	0.0640853	0.0640258	human-enriched	NleB	Protein-arginine N-acetylglucosaminyltransferase SseK1	-	STM4157	\	SL1344_4096	sseK1
STMMW_42081	0.0214348	0.996604	0.973451	0.0231531	0.00820816	0.996604	0.969697	0.0269074	0.0133513	0.996604	0.970149	0.0264552	0.0255052	human-enriched	inner membrane or exported protein, partial	Membrane protein	-	STM4257	\	SL1344_4193	siiA
STMMW_42131	1.94013e-15	0.98472	0.823009	0.161711	2.34232e-27	0.98472	0.731602	0.253118	2.418e-19	0.98472	0.781095	0.203625	0.206151	human-enriched	antibiotic ABC transporter ATP-binding protein	Leukotoxin translocation ATP-binding protein LktB	ABC transporter transmembrane region	STM4262	\	SL1344_4198	siiF	SPI-4
STMMW_42651	1.66187e-07	0.988115	0.902655	0.0854606	9.98257e-11	0.988115	0.874459	0.113657	5.15666e-12	0.988115	0.855721	0.132394	0.110504	human-enriched	Type III secretion and flagellar regulator RtsA	Transcriptional regulator SirC	Helix-turn-helix domain	STM4315	rtsA	SL1344_4251	rtsA
STMMW_44131	0.00430748	0.989813	0.951327	0.0384858	0.000304447	0.989813	0.939394	0.0504193	0.00191774	0.989813	0.945274	0.0445396	0.0444816	human-enriched	conserved hypothetical protein	hypothetical protein		no annotation	\	no annotation	\
STMMW_44401	5.4377e-05	0.967742	0.884956	0.0827862	3.25134e-05	0.967742	0.883117	0.0846251	3.24883e-12	0.967742	0.800995	0.166747	0.111386	human-enriched	Type I restriction-modification system methyltransferase subunit	Adenine-specific methyltransferase BrxX	COG1002 Type II restriction enzyme, methylase subunits	STM4495	\	SL1344_4424	\
STMMW_44681	0.00612379	0.993209	0.960177	0.0330318	0.000123619	0.993209	0.943723	0.0494859	0.000113352	0.993209	0.940299	0.0529103	0.0451427	human-enriched	putative sugar-specific permease	hypothetical protein	-	STM4522	\	SL1344_4453	\
T_RS05150	6.29443e-13	0.144312	0	0.144312	1.15501e-11	0.144312	0.004329	0.139983	1.00371e-11	0.144312	0	0.144312	0.142869	human-enriched	diguanylate cyclase	putative diguanylate cyclase DgcT	Membrane-associated sensor	\	\	\	\
T_RS05155	1.91941e-18	0.202037	0	0.202037	2.68905e-17	0.202037	0.004329	0.197708	1.28291e-16	0.202037	0	0.202037	0.200594	human-enriched	alkyl sulfatase	Linear primary-alkylsulfatase	Alkyl sulfatase dimerisation	\	\	\	\
T_RS05160	6.33263e-13	0.14601	0	0.14601	6.8654e-12	0.14601	0.004329	0.141681	9.59447e-12	0.14601	0	0.14601	0.144567	human-enriched	membrane protein	hypothetical protein		\	\	\	\
X506_RS04460	8.66565e-05	0.0560272	0	0.0560272	8.84933e-05	0.0560272	0	0.0560272	0.000329245	0.0560272	0	0.0560272	0.0560272	human-enriched	fatty acid transporter	47 kDa outer membrane protein	Outer membrane protein transport protein (OMPP1/FadL/TodX)	\	\	\	\
X506_RS14210	6.29443e-13	0.144312	0	0.144312	1.15501e-11	0.144312	0.004329	0.139983	1.00371e-11	0.144312	0	0.144312	0.142869	human-enriched	transcriptional regulator	HTH-type transcriptional regulator DicA	Represses a number of genes involved in the response to DNA damage (SOS response), including recA and lexA. In the presence of single-stranded DNA, RecA interacts with LexA causing an autocatalytic cleavage which disrupts the DNA-binding part of LexA, leading to derepression of the SOS regulon and eventually DNA repair	\	\	\	\
AW90_RS06250	6.3075e-07	0.44652	0.650442	-0.203923	1.50685e-22	0.44652	0.818182	-0.371662	8.18585e-21	0.44652	0.820896	-0.374376	-0.316654	human-depleted	outer membrane protein RatB	Centrosomal protein of 192 kDa	Salmonella repeat of unknown function (DUF824)	STM2514	ratB	SL1344_2475	ratB	CS54 genomic island
SCH_RS10000	4.95713e-06	0.453311	0.641593	-0.188282	7.12192e-22	0.453311	0.818182	-0.364871	2.8363e-21	0.453311	0.830846	-0.377535	-0.310229	human-depleted	putative cytoplasmic protein	putative UDP-N-acetylglucosamine--peptide N-acetylglucosaminyltransferase SPINDLY	-	STM1896	\	SL1344_1830	\
SEN_RS06070	2.65849e-16	0.791171	0.99115	-0.199979	7.45134e-18	0.791171	0.995671	-0.2045	1.40974e-14	0.791171	0.99005	-0.198878	-0.201119	human-depleted	arsenic transporter	hypothetical protein	Involved in arsenical resistance. Thought to form the channel of an arsenite pump	no annotation	\	no annotation	\
STM0157	9.81143e-07	0.455008	0.654867	-0.199859	2.94399e-22	0.455008	0.822511	-0.367502	1.57248e-20	0.455008	0.825871	-0.370862	-0.312741	human-depleted	membrane protein	hypothetical protein	Protein of unknown function (DUF3300)	STM0157	yacH	SL1344_0157	yacH
STM0657	9.81143e-07	0.455008	0.654867	-0.199859	2.94399e-22	0.455008	0.822511	-0.367502	1.57248e-20	0.455008	0.825871	-0.370862	-0.312741	human-depleted	putative cytoplasmic protein	hypothetical protein	Protein of unknown function (DUF1266)	STM0657	ybeU	SL1344_0645	ybeU
STM1228	2.65002e-07	0.444822	0.654867	-0.210046	2.79451e-23	0.444822	0.822511	-0.377689	2.95957e-22	0.444822	0.830846	-0.386024	-0.324586	human-depleted	Putative periplasmic protein	Nephrocystin-3	peptidyl-tyrosine sulfation	STM1228	\	SL1344_1165	\
STM1671	1.00842e-06	0.44652	0.646018	-0.199498	5.36171e-20	0.44652	0.796537	-0.350017	8.18585e-21	0.44652	0.820896	-0.374376	-0.307964	human-depleted	putative transcriptional regulator (pseudogene)	Right origin-binding protein	Bacterial transcription activator, effector binding domain	STM1671	\	SL1344_1601	\
STM3637	9.81143e-07	0.455008	0.654867	-0.199859	2.94399e-22	0.455008	0.822511	-0.367502	1.57248e-20	0.455008	0.825871	-0.370862	-0.312741	human-depleted	long polar fimbrial protein LpfD	Protein LpfD	Fimbrial protein	STM3637	lpfD	SL1344_3602	lpfD
STMMW_02051	0.00928978	0.967742	1	-0.0322581	0.00924559	0.967742	1	-0.0322581	0.0176026	0.967742	1	-0.0322581	-0.0322581	human-depleted	putative minor fimbrial subunit StfF	Uncharacterized fimbrial-like protein YfcQ	Fimbrial protein	STM0199	stfF	SL1344_0200	stfF
STMMW_02181	5.92914e-08	0.679117	0.867257	-0.188139	1.05856e-25	0.679117	0.982684	-0.303567	9.63666e-17	0.679117	0.950249	-0.271132	-0.254279	human-depleted	MFS transporter	Shikimate transporter	Sugar (and other) transporter	STM0212	\	SL1344_0213	\
STMMW_03301	0.00071304	0.95416	1	-0.0458404	0.000732099	0.95416	1	-0.0458404	0.00138708	0.95416	1	-0.0458404	-0.0458404	human-depleted	hypothetical protein	Sigma factor-binding protein Crl	Binds to the sigma-S subunit of RNA polymerase, activating expression of sigma-S-regulated genes. Stimulates RNA polymerase holoenzyme formation and may bind to several other sigma factors, such as sigma-70 and sigma-32	STM0319	crI	SL1344_0315	crI
STMMW_06771	0.000156645	0.528014	0.685841	-0.157827	3.79509e-15	0.528014	0.822511	-0.294497	2.83813e-36	0.528014	0.970149	-0.442136	-0.298153	human-depleted	dimethyl sulfoxide reductase subunit B	putative anaerobic dimethyl sulfoxide reductase chain YnfG	4Fe-4S dicluster domain	STM0612	\	SL1344_0600	\
STMMW_16271	0.0057921	0.964346	1	-0.0356537	0.00328438	0.964346	1	-0.0356537	0.0109202	0.964346	1	-0.0356537	-0.0356537	human-depleted	cyanate transport	Cold-shock protein	Protein of unknown function (DUF1294)	STM1632	\	SL1344_1562	\
STMMW_23201	0.00310645	0.942275	0.99115	-0.0488754	4.85948e-05	0.942275	1	-0.057725	0.00162563	0.942275	0.995025	-0.0527498	-0.0531167	human-depleted	heptose kinase	Lipopolysaccharide core heptose(II)-phosphate phosphatase	Catalyzes the dephosphorylation of heptose(II) of the outer membrane lipopolysaccharide core	STM2296	ais	SL1344_2265	ais
STMMW_23361	1.12751e-14	0.682513	0.929204	-0.246691	2.14593e-25	0.682513	0.982684	-0.300171	1.59326e-24	0.682513	0.99005	-0.307537	-0.2848	human-depleted	putative metal-dependent hydrolase	Ribonuclease BN	Zinc phosphodiesterase, which has both exoribonuclease and endoribonuclease activities	STM2313	elaC	SL1344_2282	elaC
STMMW_25301	1.97414e-12	0.266553	0.539823	-0.27327	1.26249e-16	0.266553	0.584416	-0.317862	5.67223e-15	0.266553	0.58209	-0.315536	-0.302223	human-depleted	host colonisation factor (ShdA)	hypothetical protein	Autotransporter beta-domain	STM2513	shdA	SL1344_2474	shdA	CS54 genomic island
STMMW_26041	6.25984e-07	0.358234	0.561947	-0.203713	2.65751e-53	0.358234	0.922078	-0.563844	3.7799e-20	0.358234	0.736318	-0.378084	-0.38188	human-depleted	phage encoded	hypothetical protein		STM2585A	\	SL1344_2549	\	Gifsy-1 prophage
STMMW_27261	0.000120144	0.517827	0.676991	-0.159164	1.30433e-15	0.517827	0.818182	-0.300355	5.55629e-34	0.517827	0.955224	-0.437397	-0.298972	human-depleted	PTS glucose transporter subunit IIABC	PTS system glucose-specific EIICBA component	phosphotransferase system, EIIB	STM2758	\	SL1344_2742	\
STMMW_27461	1.67269e-08	0.901528	1	-0.098472	8.5129e-09	0.901528	1	-0.098472	7.06324e-08	0.901528	1	-0.098472	-0.098472	human-depleted	secreted effector protein pipB2	Secreted effector protein PipB2	Pentapeptide repeats (9 copies)	STM2780	\	SL1344_2763	pipB2
STMMW_28721	0.00329193	0.962649	1	-0.0373514	0.00325956	0.962649	1	-0.0373514	0.0063538	0.962649	1	-0.0373514	-0.0373514	human-depleted	DNA mismatch repair protein MutS	DNA mismatch repair protein MutS	that it carries out the mismatch recognition step. This protein has a weak ATPase activity	STM2909	mutS	SL1344_2888	mutS
STMMW_28731	0.00329193	0.962649	1	-0.0373514	0.00325956	0.962649	1	-0.0373514	0.0063538	0.962649	1	-0.0373514	-0.0373514	human-depleted	Putative cytoplasmic protein	putative sucrose-phosphatase 3	Domain of unknown function (DUF4440)	STM2910	\	SL1344_2889	\
STMMW_28751	0.00198871	0.960951	1	-0.0390492	0.001893	0.960951	1	-0.0390492	0.00690311	0.960951	1	-0.0390492	-0.0390492	human-depleted	LysR family transcriptional regulator	HTH-type transcriptional regulator PtxR	LysR substrate binding domain	STM2912	\	SL1344_2891	\
STMMW_28761	0.0057921	0.964346	1	-0.0356537	0.00328438	0.964346	1	-0.0356537	0.0109202	0.964346	1	-0.0356537	-0.0356537	human-depleted	gluconate permease	Uncharacterized permease HI_1015	Na+-H+ antiporter family	STM2913	\	SL1344_2892	\
STMMW_28831	0.0057921	0.964346	1	-0.0356537	0.00328438	0.964346	1	-0.0356537	0.0109202	0.964346	1	-0.0356537	-0.0356537	human-depleted	transcriptional regulator hosA	Transcriptional regulator HosA	Winged helix DNA-binding domain	STM2920	\	SL1344_2899	\
STMMW_28841	0.00329193	0.962649	1	-0.0373514	0.00325956	0.962649	1	-0.0373514	0.0063538	0.962649	1	-0.0373514	-0.0373514	human-depleted	phenolic acid decarboxylase subunit B	putative UbiX-like flavin prenyltransferase	Flavin prenyltransferase that catalyzes the synthesis of the prenylated FMN cofactor (prenyl-FMN) for phenolic acid decarboxylase C. Involved in the decarboxylation and detoxification of phenolic derivatives under both aerobic and anaerobic conditions	STM2921	\	SL1344_2900	\
STMMW_28851	0.0057921	0.964346	1	-0.0356537	0.00328438	0.964346	1	-0.0356537	0.0109202	0.964346	1	-0.0356537	-0.0356537	human-depleted	phenolic acid decarboxylase subunit C	Phenolic acid decarboxylase	Decarboxylase involved in the decarboxylation and detoxification of phenolic derivatives under both aerobic and anaerobic conditions. It is able to catalyze the reversible decarboxylation of 4-hydroxybenzoate and vanillate	STM2922	\	SL1344_2901	\
STMMW_30741	0.000156645	0.528014	0.685841	-0.157827	8.49622e-15	0.528014	0.818182	-0.290168	2.83813e-36	0.528014	0.970149	-0.442136	-0.29671	human-depleted	nucleoside permease	Nucleoside permease NupG	Broad-specificity transporter of purine and pyrimidine nucleosides. Driven by a proton motive force	STM3113	nupG	SL1344_3088	nupG
STMMW_30931	2.36203e-13	0.677419	0.915929	-0.23851	7.43284e-25	0.677419	0.978355	-0.300936	1.05301e-22	0.677419	0.9801	-0.30268	-0.280709	human-depleted	carbon-nitrogen hydrolase	putative hydrolase YhcX	Carbon-nitrogen hydrolase	STM3133	\	SL1344_3107	\	SPI-13
STMMW_32551	7.40708e-11	0.575552	0.818584	-0.243032	1.29944e-12	0.575552	0.835498	-0.259946	5.09453e-32	0.575552	0.975124	-0.399573	-0.30085	human-depleted	PTS galactitol transporter subunit IIC	PTS system fructose-specific EIIABC component	Phosphotransferase system, EIIC	STM3255	\	SL1344_3228	\	Galactitol degradation cluster
STMMW_32561	7.40708e-11	0.575552	0.818584	-0.243032	1.29944e-12	0.575552	0.835498	-0.259946	5.09453e-32	0.575552	0.975124	-0.399573	-0.30085	human-depleted	PTS fructose transporter subunit IIA	Multiphosphoryl transfer protein	PTS HPr component phosphorylation site	STM3256	\	SL1344_3229	\	Galactitol degradation cluster
STMMW_32571	7.40708e-11	0.575552	0.818584	-0.243032	1.29944e-12	0.575552	0.835498	-0.259946	5.09453e-32	0.575552	0.975124	-0.399573	-0.30085	human-depleted	D-tagatose-bisphosphate aldolase%2C class II%2C non-catalytic subunit	D-tagatose-1,6-bisphosphate aldolase subunit GatZ	Component of the tagatose-1,6-bisphosphate aldolase GatYZ that is required for full activity and stability of the Y subunit. Could have a chaperone-like function for the proper and stable folding of GatY. When expressed alone, GatZ does not show any aldolase activity. Is involved in the catabolism of galactitol	STM3257	\	SL1344_3230	\	Galactitol degradation cluster
STMMW_32581	7.40708e-11	0.575552	0.818584	-0.243032	1.29944e-12	0.575552	0.835498	-0.259946	5.09453e-32	0.575552	0.975124	-0.399573	-0.30085	human-depleted	PTS system galactitol-specific transporter subunit IIA	PTS system galactitol-specific EIIA component	Phosphoenolpyruvate-dependent sugar phosphotransferase system, EIIA 2	STM3258	\	SL1344_3231	gatA	Galactitol degradation cluster
STMMW_32591	7.40708e-11	0.575552	0.818584	-0.243032	1.29944e-12	0.575552	0.835498	-0.259946	5.09453e-32	0.575552	0.975124	-0.399573	-0.30085	human-depleted	PTS galactitol transporter subunit IIB	PTS system galactitol-specific EIIB component	PTS system, Lactose/Cellobiose specific IIB subunit	STM3259	\	SL1344_3232	gatB	Galactitol degradation cluster
STMMW_32601	7.07162e-11	0.573854	0.818584	-0.24473	8.03886e-13	0.573854	0.835498	-0.261644	2.59597e-32	0.573854	0.975124	-0.40127	-0.302548	human-depleted	PTS galactitol transporter subunit IIC	PTS system galactitol-specific EIIC component	PTS system sugar-specific permease component	STM3260	\	SL1344_3233	gatC	Galactitol degradation cluster
STMMW_40991	5.56248e-11	0.191851	0.429204	-0.237353	6.43168e-15	0.191851	0.47619	-0.28434	7.8569e-05	0.191851	0.343284	-0.151433	-0.224375	human-depleted	elongation factor Tu	Elongation factor Tu	GTP-dependent binding of aminoacyl-tRNA to the A-site of ribosomes during protein biosynthesis	STM4146	tufB	SL1344_4085	tufB
STMMW_41441	1.12751e-14	0.682513	0.929204	-0.246691	2.14593e-25	0.682513	0.982684	-0.300171	1.59326e-24	0.682513	0.99005	-0.307537	-0.2848	human-depleted	bile acid:sodium symporter	Pantothenate precursors transporter PanS	Sodium Bile acid symporter family	STM4195	\	SL1344_4130	\	Prophage remnant SLP443
